# Genetic and behavioural repertoires support olfactory communication in wild capuchin monkeys

**DOI:** 10.64898/2026.09.08.750240

**Authors:** MS Akhtar, NK Kulick, AC Poirier, H Hamou, CF Galán-Plana, S Romero Morales, S Cheves Hernandez, GW Benson, C Chaves-Cordero, R Hernández-Rojas, V Villero, M Crofoot, T Bergman, JD Orkin, BJ Barrett, J Tung, KM Jack, AD Melin

**Author notes:** denotes co-first authorship (MS Akhtar, NK Kulick). Author for correspondence: Muhammad Shoaib Akhtar. Amanda D Melin.

## Abstract

Olfaction is a key sense for many mammals, but its role in the social lives of anthropoid primates (monkeys, apes, humans) is poorly understood. Studies of chemosensory receptor genes and olfactory behaviours can provide insight into the evolution and function of olfaction across social contexts. Vomeronasal receptor (*VR*) genes are especially relevant to social behaviour as they are specialized for the detection of pheromones and other cues involved in social signaling, reproductive behaviour, and individual recognition in mammals. Here, we examined the population genetics and gene repertoires of *VR* genes in wild white-faced capuchin monkeys (*Cebus imitator*) from Costa Rica and Panama using DNA sourced through both host tissues and through noninvasive fluorescence-activated cell sorting of fecal samples (fecalFACS). We compared *VR* diversity relative to putatively neutral reference loci (NRs) to investigate evidence of selection and potential effects of demography. To complement the genetic analysis, we also conducted a detailed observational study of capuchin olfactory behaviours. Combined, we find evidence of intact *VRs* subject to evolutionary constraint in capuchins, providing novel evidence that members of this gene family are maintained by evolutionary constraint in wild monkeys. We further document a rich and varied ethogram of olfactory behaviours that have clear potential for communication. Overall, our study provides compelling evidence for a role of olfaction in the complex social lives of capuchin monkeys, motivating future research on the contributions of olfaction to social communication and evolution in primates and other mammals.
