## Supplementary material for "Genetic and behavioural repertoires support olfactory communication in wild capuchin monkeys": S Table 1.xlsx

### Sheet: Carlota_S1
S Table 1: List and characteristics of white-faced capuchin study individuals
Serial No	Paper_sample_ID	SRA Names	Sample type	Sex	Age group	Origin	Sequencing Batch
1	SSR-1	HA-818RT-C	Sorted cells from feces	Female	Small juvenile	Santa Rosa/ Costa Rica	University of Calgary
2	SSR-2	EN-854RT-C	Sorted cells from feces	Male	Small juvenile	Santa Rosa/ Costa Rica	University of Calgary
3	SSR-3	JW-876RT-C	Sorted cells from feces	Male	Small juvenile	Santa Rosa/ Costa Rica	University of Calgary
4	SSR-4	AG-694RT-C	Sorted cells from feces	Male	Small juvenile	Santa Rosa/ Costa Rica	University of Calgary
5	SSR-5	AJ-692RT	Sorted cells from feces	Female	Small juvenile	Santa Rosa/ Costa Rica	University of Calgary
6	SSR-6	AP-741RT-C	Sorted cells from feces	Male	Small juvenile	Santa Rosa/ Costa Rica	University of Calgary
7	SSR-7	AY-885RT-1	Sorted cells from feces	Female	Small juvenile	Santa Rosa/ Costa Rica	University of Calgary
		AY-888RT-2					University of Calgary
8	SSR-8	BE-722RT-C	Sorted cells from feces	Male	Small juvenile	Santa Rosa/ Costa Rica	University of Calgary
9	SSR-9	BH-636RT-C	Sorted cells from feces	Female	Large juvenile	Santa Rosa/ Costa Rica	University of Calgary
10	SSR-10	BI-653RT	Sorted cells from feces	Male	Infant	Santa Rosa/ Costa Rica	University of Calgary
11	SSR-11	BO18-802RT-C	Sorted cells from feces	Female	Infant	Santa Rosa/ Costa Rica	University of Calgary
12	SSR-12	BR-871RT	Sorted cells from feces	Female	Small juvenile	Santa Rosa/ Costa Rica	University of Calgary
13	SSR-13	BS-709RT-C	Sorted cells from feces	Male	Small juvenile	Santa Rosa/ Costa Rica	University of Calgary
14	SSR-14	CK-833RT	Sorted cells from feces	Male	Small juvenile	Santa Rosa/ Costa Rica	University of Calgary
15	SSR-15	CQ-835RT	Sorted cells from feces	Male	Infant	Santa Rosa/ Costa Rica	University of Calgary
16	SSR-16	CT-19-A	Ear	Female	Infant	Santa Rosa/ Costa Rica	University of Calgary
17	SSR-17	CU-820RT	Sorted cells from feces	Male	Infant	Santa Rosa/ Costa Rica	University of Calgary
18	SSR-18	DD-798RT	Sorted cells from feces	Male	Adult	Santa Rosa/ Costa Rica	University of Calgary
19	SSR-19	DT-748RT-C	Sorted cells from feces	Female	Small juvenile	Santa Rosa/ Costa Rica	University of Calgary
20	SSR-20	ED-19-A	Ear	Male	Infant	Santa Rosa/ Costa Rica	University of Calgary
21	SSR-21	FA-750RT	Sorted cells from feces	Female	Small juvenile	Santa Rosa/ Costa Rica	University of Calgary
22	SSR-22	HD-586RT-C-1	Sorted cells from feces	Female	Small juvenile	Santa Rosa/ Costa Rica	University of Calgary
		HD-766RT-C-2
23	SSR-23	HN-607RT-C	Sorted cells from feces	Female	Infant	Santa Rosa/ Costa Rica	University of Calgary
24	SSR-24	HT-589RT	Sorted cells from feces	Female	Large juvenile	Santa Rosa/ Costa Rica	University of Calgary
25	SSR-25	HX-605RT-C-1	Sorted cells from feces	Male	Infant	Santa Rosa/ Costa Rica	University of Calgary
		HX-614RT-C-2
		HX-637RT-C-3
26	SSR-26	JM-783RT	Sorted cells from feces	Female	Small juvenile	Santa Rosa/ Costa Rica	University of Calgary
27	SSR-27	JY-776RT	Sorted cells from feces	Female	Infant	Santa Rosa/ Costa Rica	University of Calgary
28	SSR-28	KI-19-A	Kidney	Unknown	Infant	Santa Rosa/ Costa Rica	University of Calgary
29	SSR-29	KP-808RT-1	Sorted cells from feces	Female	Infant	Santa Rosa/ Costa Rica	University of Calgary
		KP-810RT-2
30	SSR-30	LC-698RT-C	Sorted cells from feces	Male	Infant	Santa Rosa/ Costa Rica	University of Calgary
31	SSR-31	LL-21-A	Kidney	Female	Infant	Santa Rosa/ Costa Rica	University of Calgary
32	SSR-32	LR-729RT	Sorted cells from feces	Female	Infant	Santa Rosa/ Costa Rica	University of Calgary
33	SSR-33	MC-712RT-C	Sorted cells from feces	Male	Small juvenile	Santa Rosa/ Costa Rica	University of Calgary
34	SSR-34	MK-649RT-C	Sorted cells from feces	Male	Small juvenile	Santa Rosa/ Costa Rica	University of Calgary
35	SSR-35	ME-Mousse-A	Ear	Male	Adult	Santa Rosa/ Costa Rica	University of Calgary
36	SSR-36	MT-9-6-21-1	Sorted cells from feces	Female	Adult	Santa Rosa/ Costa Rica	University of Calgary
		MT-7-19-21-2
37	SSR-37	MY-620RT	Sorted cells from feces	Female	Large juvenile	Santa Rosa/ Costa Rica	University of Calgary
38	SSR-38	OF-852RT	Sorted cells from feces	Male	Small juvenile	Santa Rosa/ Costa Rica	University of Calgary
39	SSR-39	OK-816RT	Sorted cells from feces	Male	Infant	Santa Rosa/ Costa Rica	University of Calgary
40	SSR-40	PA-668RT-C-1	Sorted cells from feces	Female	Infant	Santa Rosa/ Costa Rica	University of Calgary
		PA-668RT-C-2
41	SSR-41	PK-768RT-C	Sorted cells from feces	Female	Small juvenile	Santa Rosa/ Costa Rica	University of Calgary
42	SSR-42	QN-795RT-C	Sorted cells from feces	Female	Small juvenile	Santa Rosa/ Costa Rica	University of Calgary
43	SSR-43	RA-874RT	Sorted cells from feces	Male	Small juvenile	Santa Rosa/ Costa Rica	University of Calgary
44	SSR-44	RE-655RT-C	Sorted cells from feces	Male	Adult	Santa Rosa/ Costa Rica	University of Calgary
45	SSR-45	RT-A	Kidney	Male	Unknown	Santa Rosa/ Costa Rica	University of Calgary
46	SSR-46	RO-763RT-C	Sorted cells from feces	Female	Small juvenile	Santa Rosa/ Costa Rica	University of Calgary
47	SSR-47	SL-659RT	Sorted cells from feces	Male	Infant	Santa Rosa/ Costa Rica	University of Calgary
48	SSR-48	SQ-734RT-C	Sorted cells from feces	Male	Small juvenile	Santa Rosa/ Costa Rica	University of Calgary
49	SSR-49	TN-846RT	Sorted cells from feces	Female	Small juvenile	Santa Rosa/ Costa Rica	University of Calgary
50	SSR-50	U2-WallE	Urine	Male	Unknown	Santa Rosa/ Costa Rica	University of Calgary
51	SSR-51	U3-Toaster	Urine	Female	Adult	Santa Rosa/ Costa Rica	University of Calgary
52	SSR-52	UAF-A	Ear	Female	Adult	Santa Rosa/ Costa Rica	University of Calgary
53	SSR-53	WI-647RT-C	Sorted cells from feces	Male	Infant	Santa Rosa/ Costa Rica	University of Calgary
54	SSR-54	YU-834RT	Sorted cells from feces	Male	Small juvenile	Santa Rosa/ Costa Rica	University of Calgary
55	SSR-55	YZ-784RT	Sorted cells from feces	Female	Small juvenile	Santa Rosa/ Costa Rica	University of Calgary
56	SSR-56	SB-VFD-010	Sorted cells from feces	Male	Adult	Santa Rosa/ Costa Rica	Max Planck Institute for Evolutionary Anthropology
57	SSR-57	TH-VFD-026	Sorted cells from feces	Female	Adult	Santa Rosa/ Costa Rica	Max Planck Institute for Evolutionary Anthropology
58	SSR-58	PT-VFD-041	Sorted cells from feces	Female	Adult	Santa Rosa/ Costa Rica	Max Planck Institute for Evolutionary Anthropology
59	SSR-59	BO-VFD-059	Sorted cells from feces	Female	Adult	Santa Rosa/ Costa Rica	Max Planck Institute for Evolutionary Anthropology
60	SSR-60	FG-VFD-034	Sorted cells from feces	Male	Adult	Santa Rosa/ Costa Rica	Max Planck Institute for Evolutionary Anthropology
61	SSR-61	NP-VFD-019	Sorted cells from feces	Female	Adult	Santa Rosa/ Costa Rica	Max Planck Institute for Evolutionary Anthropology
62	SSR-62	ES-VFD-020	Sorted cells from feces	Male	Adult	Santa Rosa/ Costa Rica	Max Planck Institute for Evolutionary Anthropology
63	SSR-63	CZ-VFD-015	Sorted cells from feces	Male	Adult	Santa Rosa/ Costa Rica	Max Planck Institute for Evolutionary Anthropology
64	SSR-64	HG-VFD-011	Sorted cells from feces	Male	Adult	Santa Rosa/ Costa Rica	Max Planck Institute for Evolutionary Anthropology
65	SSR-65	KN-VFD-002	Sorted cells from feces	Male	Adult	Santa Rosa/ Costa Rica	Max Planck Institute for Evolutionary Anthropology
66	SSR-66	RX-VFD-036	Sorted cells from feces	Female	Adult	Santa Rosa/ Costa Rica	Max Planck Institute for Evolutionary Anthropology
67	SSR-67	TD-VFD-024	Sorted cells from feces	Male	Adult	Santa Rosa/ Costa Rica	Max Planck Institute for Evolutionary Anthropology
68	SSR-68	LI-VFD-073	Sorted cells from feces	Female	Adult	Santa Rosa/ Costa Rica	Max Planck Institute for Evolutionary Anthropology
69	SSR-69	EC-VFD-083	Sorted cells from feces	Male	Adult	Santa Rosa/ Costa Rica	Max Planck Institute for Evolutionary Anthropology
70	SSR-70	QD-VFD-086	Sorted cells from feces	Female	Adult	Santa Rosa/ Costa Rica	Max Planck Institute for Evolutionary Anthropology
71	SSR-71	DD3B	Unknown	Male	Juvenile	Canas/ Costa Rica	University of Calgary
72	RFT-1	RFT-RDID-15150	Testes	Unknown	Unknown	Taboga	University of Calgary
73	RFT-2	RFT-RDID-15151	Testes	Unknown	Unknown	Taboga	University of Calgary
74	KSTR-1	KSTR-2018-09-085	Kidney	Female	Juvenile	KSTR / Costa Rica	University of Calgary
75	KSTR-2	KSTR-2017-02-030	Blood	Female	Adult	KSTR / Costa Rica	University of Calgary
76	KSTR-3	KSTR-2016-04-072	Blood	Male	Neonate	KSTR / Costa Rica	University of Calgary
77	KSTR-4	KSTR-2016-10-152	Blood	Unknown	Unknown	KSTR / Costa Rica	University of Calgary
78	KSTR-5	KSTR-2015-12-210	Blood	Male	Adult	KSTR / Costa Rica	University of Calgary
79	KSTR-6	KSTR-2017-06-092	Blood	Female	Juvenile	KSTR / Costa Rica	University of Calgary
80	KSTR-7	KSTR-2015-12-211	Blood	Unknown	Adult	KSTR / Costa Rica	University of Calgary
81	KSTR-8	KSTR-2022-02-013	Kidney	Male	Juvenile	KSTR / Costa Rica	Max Planck Institute for Evolutionary Anthropology
82	KSTR-9	KSTR-2022-02-010	Kidney	Female	Juvenile	KSTR / Costa Rica	Max Planck Institute for Evolutionary Anthropology
83	KSTR-10	KSTR-2022-02-012	Kidney	Male	Juvenile	KSTR / Costa Rica	Max Planck Institute for Evolutionary Anthropology
84	KSTR-11	KSTR-2022-09-152	Blood	Male	Juvenile	KSTR / Costa Rica	Max Planck Institute for Evolutionary Anthropology
85	KSTR-12	KSTR-2022-10-173	Blood	Male	Adult	KSTR / Costa Rica	Max Planck Institute for Evolutionary Anthropology
86	KSTR-13	KSTR-2022-10-177	Blood	Male	Adult	KSTR / Costa Rica	Max Planck Institute for Evolutionary Anthropology
87	KSTR-14	KSTR-2022-12-209	Blood	Male	Adult	KSTR / Costa Rica	Max Planck Institute for Evolutionary Anthropology
88	KSTR-15	KSTR-2023-02-016	Blood	Female	Juvenile	KSTR / Costa Rica	Max Planck Institute for Evolutionary Anthropology
89	KSTR-16	KSTR-2023-04-080	Blood	Male	Juvenile	KSTR / Costa Rica	Max Planck Institute for Evolutionary Anthropology
90	PNC-J-1	Panama-8-C	Sorted cells from feces	Male	Adult	Panama (Jicaron)	Max Planck Institute for Evolutionary Anthropology
91	PNC-J-2	Panama-15-C	Sorted cells from feces	Unknown	Unknown	Panama (Jicaron)	Max Planck Institute for Evolutionary Anthropology
92	PNC-J-3	Panama-16-C	Sorted cells from feces	Unknown	Unknown	Panama (Jicaron)	Max Planck Institute for Evolutionary Anthropology
93	PNC-J-4	Panama-13-C	Sorted cells from feces	Unknown	Unknown	Panama (Jicaron)	Max Planck Institute for Evolutionary Anthropology
94	PNC-J-5	Panama-14-C	Sorted cells from feces	Unknown	Unknown	Panama (Jicaron)	Max Planck Institute for Evolutionary Anthropology
95	PNC-J-6	Panama-17-C	Sorted cells from feces	Unknown	Unknown	Panama (Jicaron)	Max Planck Institute for Evolutionary Anthropology
