## Supplementary material for "Genetic and behavioural repertoires support olfactory communication in wild capuchin monkeys": S Table 2.xlsx

### Sheet: by_gene_500bp
S Table 2: A summary of vomeronasal receptor repertoire in white faced capuchin genome
Gene Name	Scaffold	Start	End	Length	ORF	7-TM	Gene	Orthologous Genes
V1R1P	NW_016107732.1	625510	626843	1333			Disrupted	CajaV1R45.1,HosaV1R78.1,MimuV1R201.1,OtgaV1R24.1,PapaV1R110.1,PapaV1R111.1,PatrV1R123.1,PatrV1R124.1,PoabV1R83.1,PoabV1R84.1,SaboV1R51.1,GogoV1R60.1,HosaV1R77.1
V1R3	NW_016108109.1	80108	81102	994	Yes	Yes	Intact	MimuV1R34.1,MimuV1R97.1,PapaV1R73.1,PatrV1R88.1,SaboV1R23.1,TasyV1R152.1,TasyV1R154.1,TasyV1R60.1,TuchV1R30.1,CajaV1R43.1,GogoV1R20.1,GogoV1R26.1,HosaV1R35.1,HosaV1R39.1,HosaV1R42.1,MafaV1R37.1,MamuV1R100.1,MimuV1R28.1,NoleV1R14.1,NoleV1R26.1,NoleV1R46.1,OtgaV1R38.1,PapaV1R106.1,PapaV1R70.1,PatrV1R84.1,PoabV1R162.1,PoabV1R32.1,PoabV1R38.1,PoabV1R46.1,PoabV1R90.1,PoabV1R92.1,PoabV1R97.1,RhroV1R20.…
V1R3P1	NW_016108112.1	29647	30166	519			Truncated	CajaV1R73.1,CajaV1R84.1,ChsaV1R17.1,GogoV1R41.1,HosaV1R56.1,HosaV1R57.1,NoleV1R64.1,PapaV1R89.1,PapaV1R90.1,PatrV1R101.1,PatrV1R102.1,PoabV1R57.1,PoabV1R87.1,RhroV1R26.1,RhroV1R47.1,SaboV1R45.1
V1R3P2	NW_016107662.1	36076	36669	593			Truncated	CajaV1R73.1,CajaV1R84.1,ChsaV1R17.1,HosaV1R56.1,MafaV1R71.1,MamuV1R47.1,NoleV1R64.1,PapaV1R89.1,PatrV1R101.1,PoabV1R57.1,PoabV1R87.1,RhroV1R47.1,SaboV1R45.1
V1R3P3	NW_016107353.1	11366446	11367296	850			Disrupted	CajaV1R12.1,CajaV1R71.1,CajaV1R75.1,GogoV1R99.1,HosaV1R143.1,MafaV1R37.1,MamuV1R100.1,NoleV1R46.1,PapaV1R43.1,PatrV1R55.1,PoabV1R162.1,RhroV1R35.1,SaboV1R10.1,SaboV1R43.1,TasyV1R284.1,TuchV1R20.1,MimuV1R32.1,MimuV1R97.1
V1R3P4	NW_016107498.1	4114032	4115026	994			Disrupted	CajaV1R71.1,CajaV1R75.1,GogoV1R102.1,GogoV1R99.1,HosaV1R143.1,MimuV1R62.1,NoleV1R46.1,PapaV1R43.1,PatrV1R55.1,PoabV1R162.1,PoabV1R46.1,RhroV1R35.1,SaboV1R43.1,TuchV1R28.1,MimuV1R127.1,MimuV1R32.1,OtgaV1R55.1,OtgaV1R56.1
V1R4	NW_016107581.1	1654295	1655255	960	Yes	Yes	Intact	CajaV1R31.1,CajaV1R33.1,CajaV1R34.1,CajaV1R36.1,CajaV1R68.1,ChsaV1R21.1,ChsaV1R22.1,GogoV1R45.1,HosaV1R61.1,MafaV1R72.1,MamuV1R48.1,MimuV1R227.1,MimuV1R229.1,MimuV1R237.1,NoleV1R73.1,PapaV1R95.1,PatrV1R107.1,PoabV1R64.1,SaboV1R35.1,TasyV1R136.1,TasyV1R253.1,TasyV1R36.1,CajaV1R30.1,CajaV1R32.1,CajaV1R35.1,MimuV1R234.1,MimuV1R235.1,MimuV1R236.1,MimuV1R240.1,MimuV1R243.1,MimuV1R245.1,MimuV1R294.1,Ot…
V1R4A	NW_016107581.1	1640768	1641728	960	Yes	Yes	Intact	CajaV1R29.1,CajaV1R31.1,CajaV1R33.1,CajaV1R34.1,CajaV1R36.1,CajaV1R68.1,ChsaV1R21.1,ChsaV1R22.1,GogoV1R45.1,HosaV1R61.1,MafaV1R72.1,MamuV1R48.1,MimuV1R229.1,NoleV1R73.1,PapaV1R95.1,PatrV1R107.1,PoabV1R64.1,SaboV1R35.1,TasyV1R136.1,TasyV1R253.1,TasyV1R32.1,TasyV1R36.1,TasyV1R58.1,CajaV1R30.1,CajaV1R32.1,CajaV1R35.1,MimuV1R234.1,MimuV1R240.1,MimuV1R243.1,MimuV1R247.1,MimuV1R294.1,OtgaV1R122.1,OtgaV…
V1R4B	NW_016107581.1	1599397	1600343	946	Yes	Yes	Intact	CajaV1R30.1,CajaV1R32.1,CajaV1R35.1,MimuV1R234.1,MimuV1R235.1,MimuV1R236.1,MimuV1R245.1,OtgaV1R114.1,SaboV1R36.1,SaboV1R38.1,SaboV1R39.1,SaboV1R73.1,TasyV1R254.1,TasyV1R256.1,CajaV1R31.1,CajaV1R33.1,CajaV1R34.1,CajaV1R36.1,CajaV1R68.1,ChsaV1R21.1,ChsaV1R22.1,HosaV1R61.1,MafaV1R72.1,MamuV1R48.1,MimuV1R227.1,MimuV1R237.1,NoleV1R73.1,PoabV1R64.1,TasyV1R136.1,TasyV1R253.1,TasyV1R36.1
V1R4C	NW_016107581.1	1582816	1583755	939	Yes	Yes	Intact	CajaV1R29.1,CajaV1R33.1,CajaV1R34.1,CajaV1R36.1,CajaV1R68.1,ChsaV1R21.1,ChsaV1R22.1,TasyV1R136.1,TasyV1R253.1,CajaV1R30.1,CajaV1R32.1,CajaV1R35.1,MimuV1R234.1,MimuV1R243.1,MimuV1R247.1,OtgaV1R121.1,OtgaV1R40.1,SaboV1R36.1,SaboV1R37.1,SaboV1R38.1,SaboV1R39.1,SaboV1R73.1,TasyV1R254.1,TasyV1R255.1,TasyV1R256.1,TasyV1R258.1,TasyV1R31.1
V1R4D	NW_016107581.1	1566078	1568093	2015	Yes	Yes	Intact	CajaV1R30.1,CajaV1R32.1,CajaV1R35.1,MimuV1R228.1,MimuV1R230.1,MimuV1R232.1,MimuV1R233.1,MimuV1R234.1,MimuV1R236.1,MimuV1R241.1,MimuV1R244.1,MimuV1R245.1,MimuV1R248.1,MimuV1R293.1,MimuV1R294.1,MimuV1R44.1,MimuV1R9.1,OtgaV1R114.1,OtgaV1R118.1,OtgaV1R40.1,OtgaV1R41.1,SaboV1R36.1,SaboV1R38.1,SaboV1R39.1,SaboV1R73.1,TasyV1R254.1,TasyV1R255.1,TasyV1R256.1,TasyV1R258.1,TasyV1R31.1,CajaV1R31.1,CajaV1R33.…
V1R18P	NW_016107332.1	828782	829319	537			Truncated	CajaV1R47.1,ChsaV1R33.1,GogoV1R76.1,MafaV1R30.1,MamuV1R92.1,NoleV1R52.1,PatrV1R15.1,PoabV1R133.1,RhroV1R65.1,SaboV1R18.1
V1R4P	NW_016107581.1	1673977	1674928	951			Disrupted	CajaV1R29.1,CajaV1R31.1,CajaV1R33.1,CajaV1R34.1,CajaV1R36.1,CajaV1R68.1,ChsaV1R21.1,ChsaV1R22.1,GogoV1R45.1,HosaV1R61.1,MafaV1R72.1,MamuV1R48.1,MimuV1R237.1,NoleV1R73.1,OtgaV1R119.1,PapaV1R95.1,PatrV1R107.1,PoabV1R64.1,SaboV1R35.1,TasyV1R136.1,TasyV1R253.1,TasyV1R32.1,TasyV1R36.1,TasyV1R58.1,CajaV1R30.1,CajaV1R32.1,CajaV1R35.1,MimuV1R234.1,MimuV1R243.1,MimuV1R247.1,OtgaV1R118.1,OtgaV1R40.1,OtgaV1…
V1R6P	NW_016107524.1	3110619	3111584	965			Disrupted	CajaV1R14.1,ChsaV1R38.1,GogoV1R70.1,HosaV1R79.1,MafaV1R53.1,MamuV1R30.1,MamuV1R31.1,NoleV1R86.1,PapaV1R9.1,PatrV1R9.1,PoabV1R125.1,RhroV1R16.1,SaboV1R6.1
V1R15	NW_016107631.1	2390470	2391547	1077	Yes	Yes	Intact	CajaV1R39.1,ChsaV1R25.1,MimuV1R127.1,MimuV1R256.1,OtgaV1R100.1,OtgaV1R102.1,OtgaV1R54.1,PoabV1R66.1,SaboV1R60.1,SaboV1R61.1,TasyV1R155.1,TasyV1R184.1,TasyV1R185.1,TasyV1R22.1,TasyV1R41.1,CajaV1R37.1,GogoV1R47.1,MafaV1R76.1,MamuV1R51.1,NoleV1R125.1,SaboV1R15.1,SaboV1R58.1,SaboV1R59.1,SaboV1R63.1,TasyV1R183.1,TasyV1R189.1,TasyV1R55.1
V1R15P	NW_016107631.1	2498659	2499676	1017			Disrupted	MimuV1R124.1,OtgaV1R102.1,TasyV1R178.1,TasyV1R192.1,TasyV1R194.1,TasyV1R25.1,GogoV1R47.1,NoleV1R125.1,SaboV1R57.1,TasyV1R203.1,TasyV1R55.1
V1R15P1	NW_016107593.1	2383785	2384327	542			Truncated	CajaV1R13.1,ChsaV1R44.1,GogoV1R30.1,HosaV1R42.1,HosaV1R48.1,MafaV1R62.1,MamuV1R42.1,NoleV1R21.1,PapaV1R81.1,PatrV1R89.1,PatrV1R95.1,PoabV1R49.1,RhroV1R81.1,SaboV1R12.1,TasyV1R203.1,MimuV1R97.1
V1R15P2	NW_016107471.1	2294730	2295430	700			Truncated	ChsaV1R37.1,GogoV1R13.1,GogoV1R14.1,HosaV1R16.1,MafaV1R51.1,MafaV1R52.1,MamuV1R27.1,MamuV1R28.1,NoleV1R60.1,PapaV1R59.1,PatrV1R72.1,PatrV1R73.1,PoabV1R16.1,PoabV1R17.1,RhroV1R74.1,SaboV1R16.1,SaboV1R17.1
V1R21	NW_016108109.1	192895	193942	1047	Yes	Yes	Intact	CajaV1R3.1,CajaV1R4.1,CajaV1R6.1,ChsaV1R6.1,ChsaV1R67.1,ChsaV1R7.1,ChsaV1R8.1,MafaV1R101.1,MafaV1R48.1,MafaV1R89.1,MafaV1R90.1,MafaV1R91.1,MamuV1R104.1,MamuV1R18.1,MamuV1R66.1,MamuV1R67.1,MamuV1R68.1,MamuV1R7.1,MimuV1R93.1,NoleV1R79.1,PoabV1R177.1,PoabV1R33.1,PoabV1R34.1,PoabV1R35.1,RhroV1R101.1,RhroV1R102.1,RhroV1R45.1,RhroV1R77.1,TasyV1R333.1,MimuV1R20.1,MimuV1R8.1,MimuV1R92.1,SaboV1R21.1,SaboV…
V1R21A	NW_016108109.1	257144	258178	1034	Yes	Yes	Intact	CajaV1R3.1,CajaV1R4.1,CajaV1R6.1,ChsaV1R6.1,ChsaV1R67.1,ChsaV1R7.1,ChsaV1R8.1,MafaV1R101.1,MafaV1R48.1,MafaV1R89.1,MafaV1R90.1,MafaV1R91.1,MamuV1R104.1,MamuV1R18.1,MamuV1R66.1,MamuV1R67.1,MamuV1R68.1,MimuV1R93.1,NoleV1R79.1,PoabV1R177.1,PoabV1R33.1,PoabV1R34.1,PoabV1R35.1,RhroV1R101.1,RhroV1R102.1,RhroV1R77.1,TasyV1R333.1,MimuV1R20.1,MimuV1R8.1,MimuV1R92.1,SaboV1R21.1,SaboV1R22.1
V1R21P	NW_016108109.1	223424	224476	1052	Yes	No	Disrupted	CajaV1R3.1,CajaV1R4.1,CajaV1R6.1,ChsaV1R6.1,ChsaV1R67.1,ChsaV1R7.1,ChsaV1R8.1,MafaV1R101.1,MafaV1R48.1,MafaV1R89.1,MafaV1R90.1,MafaV1R91.1,MamuV1R104.1,MamuV1R18.1,MamuV1R66.1,MamuV1R67.1,MamuV1R68.1,MimuV1R93.1,NoleV1R79.1,PoabV1R177.1,PoabV1R33.1,PoabV1R34.1,PoabV1R35.1,RhroV1R101.1,RhroV1R102.1,RhroV1R77.1,TasyV1R333.1,MimuV1R20.1,MimuV1R8.1,MimuV1R92.1,SaboV1R21.1,SaboV1R22.1
V1R21P1	NW_016108112.1	204035	204745	710			Truncated	CajaV1R63.1,CajaV1R64.1,CajaV1R66.1,CajaV1R69.1,CajaV1R76.1,CajaV1R79.1,CajaV1R80.1,CajaV1R86.1,CajaV1R88.1
V1R21P2	NW_016107662.1	180682	181445	763			Disrupted	CajaV1R63.1,CajaV1R64.1,CajaV1R66.1,CajaV1R69.1,CajaV1R76.1,CajaV1R79.1,CajaV1R80.1,CajaV1R86.1,CajaV1R88.1,ChsaV1R5.1,ChsaV1R50.1,HosaV1R37.1,MafaV1R88.1,MamuV1R65.1,MimuV1R212.1,OtgaV1R109.1,PapaV1R68.1,PatrV1R86.1,TasyV1R305.1,PoabV1R40.1,TasyV1R92.1
V1R42P	NW_016108163.1	250351	251313	962			Disrupted	CajaV1R50.1,ChsaV1R39.1,ChsaV1R40.1,GogoV1R81.1,HosaV1R119.1,MafaV1R26.1,MamuV1R88.1,NoleV1R5.1,PapaV1R26.1,PatrV1R23.1,PoabV1R142.1,RhroV1R4.1,SaboV1R68.1,TasyV1R21.1,TasyV1R97.1
V1R42P1	NW_016107581.1	1550878	1551824	946			Disrupted	CajaV1R29.1,CajaV1R31.1,SaboV1R35.1,TasyV1R253.1,CajaV1R30.1,MimuV1R234.1,SaboV1R36.1,TasyV1R256.1,TasyV1R258.1
V1R42P2	NW_016107662.1	299550	300370	820			Disrupted	CajaV1R22.1,CajaV1R63.1,CajaV1R64.1,CajaV1R66.1,CajaV1R69.1,CajaV1R80.1,CajaV1R86.1,ChsaV1R46.1,MafaV1R47.1,MamuV1R8.1,PapaV1R130.1,SaboV1R72.1
V1R42P3	NW_016108112.1	123972	124836	864			Disrupted	SaboV1R46.1
V1R47	NW_016107621.1	1971026	1971929	903	Yes	Yes	Intact	GogoV1R43.1,HosaV1R59.1,PapaV1R93.1,PatrV1R105.1,PoabV1R62.1,TasyV1R237.1,CajaV1R28.1,MimuV1R71.1,SaboV1R47.1
V1R49P	NW_016107732.1	681765	682731	966			Disrupted	GogoV1R60.1,HosaV1R77.1,ChsaV1R30.1,MafaV1R81.1,MamuV1R56.1,NoleV1R55.1,PapaV1R110.1,PatrV1R123.1,PoabV1R83.1,PoabV1R85.1,RhroV1R83.1,RhroV1R85.1,SaboV1R49.1,SaboV1R50.1
V1R52P	NW_016107534.1	3223759	3224633	874			Disrupted	ChsaV1R52.1,GogoV1R98.1,HosaV1R141.1,MafaV1R23.1,NoleV1R85.1,PoabV1R154.1,RhroV1R60.1
V1R53	NW_016108293.1	98673	99867	1194	Yes	Yes	Intact	CajaV1R44.1,GogoV1R57.1,GogoV1R58.1,HosaV1R74.1,HosaV1R75.1,MafaV1R80.1,MamuV1R55.1,MimuV1R291.1,MimuV1R72.1,MimuV1R81.1,MimuV1R84.1,MimuV1R85.1,NoleV1R56.1,NoleV1R57.1,OtgaV1R43.1,OtgaV1R50.1,OtgaV1R51.1,OtgaV1R85.1,PapaV1R107.1,PatrV1R120.1,PoabV1R79.1,PoabV1R80.1,PoabV1R81.1,TasyV1R229.1,TasyV1R257.1,MimuV1R73.1,MimuV1R74.1,MimuV1R75.1,MimuV1R76.1,MimuV1R77.1,MimuV1R78.1,MimuV1R80.1,MimuV1R82.…
V1R62P	NW_016107631.1	2177886	2178831	945	Yes	No	Disrupted	HosaV1R68.1,MimuV1R122.1,MimuV1R124.1,MimuV1R127.1,MimuV1R264.1,MimuV1R281.1,SaboV1R62.1,TasyV1R60.1,ChsaV1R27.1,ChsaV1R28.1,GogoV1R51.1,GogoV1R52.1,GogoV1R54.1,GogoV1R70.1,HosaV1R69.1,HosaV1R71.1,HosaV1R73.1,MafaV1R79.1,MamuV1R54.1,MimuV1R263.1,PapaV1R102.1,PapaV1R103.1,PatrV1R115.1,PatrV1R116.1,PoabV1R78.1,PoabV1R90.1,PoabV1R97.1,RhroV1R66.1,RhroV1R67.1,RhroV1R68.1,TasyV1R39.1
V1R62P1	NW_016108161.1	228777	229825	1048			Disrupted	MimuV1R122.1,MimuV1R255.1,MimuV1R265.1,MimuV1R280.1,MimuV1R281.1,MimuV1R287.1,CajaV1R43.1,ChsaV1R27.1,ChsaV1R28.1,GogoV1R50.1,GogoV1R51.1,GogoV1R54.1,HosaV1R67.1,HosaV1R71.1,HosaV1R73.1,MafaV1R79.1,MamuV1R54.1,MimuV1R284.1,NoleV1R58.1,PapaV1R102.1,PapaV1R103.1,PapaV1R105.1,PapaV1R106.1,PatrV1R115.1,PatrV1R116.1,PatrV1R118.1,PatrV1R119.1,PatrV1R177.1,PoabV1R78.1,PoabV1R90.1,PoabV1R97.1,RhroV1R104.…
V1R62P2	NW_016108161.1	255063	256009	946			Disrupted	CajaV1R42.1,GogoV1R50.1,GogoV1R51.1,GogoV1R52.1,HosaV1R67.1,PapaV1R102.1,PapaV1R103.1,PatrV1R115.1,PatrV1R116.1,SaboV1R43.1,SaboV1R55.1,SaboV1R56.1,TasyV1R174.1,TasyV1R175.1,TasyV1R240.1,TasyV1R299.1,OtgaV1R55.1,OtgaV1R56.1,TasyV1R176.1,TasyV1R206.1,TasyV1R262.1,TasyV1R54.1
V1R63	NW_016107631.1	2372714	2373834	1120	Yes	Yes	Intact	CajaV1R39.1,MimuV1R124.1,MimuV1R127.1,MimuV1R128.1,MimuV1R256.1,MimuV1R264.1,MimuV1R285.1,OtgaV1R100.1,OtgaV1R102.1,OtgaV1R54.1,PoabV1R66.1,SaboV1R60.1,SaboV1R61.1,TasyV1R184.1,TasyV1R185.1,TasyV1R201.1,CajaV1R37.1,ChsaV1R28.1,GogoV1R47.1,MafaV1R76.1,MafaV1R79.1,MamuV1R51.1,MamuV1R54.1,MimuV1R263.1,NoleV1R125.1,PoabV1R90.1,PoabV1R97.1,RhroV1R66.1,RhroV1R67.1,RhroV1R68.1,SaboV1R57.1,SaboV1R63.1
V1R63P	NW_016107631.1	2402420	2403478	1058			Disrupted	CajaV1R37.1,GogoV1R47.1,GogoV1R50.1,GogoV1R51.1,GogoV1R52.1,HosaV1R67.1,HosaV1R69.1,MafaV1R75.1,MafaV1R76.1,MamuV1R50.1,MamuV1R51.1,NoleV1R125.1,NoleV1R59.1,NoleV1R68.1,NoleV1R69.1,PapaV1R102.1,PatrV1R115.1,PoabV1R89.1,RhroV1R51.1,SaboV1R15.1,SaboV1R56.1,SaboV1R58.1,SaboV1R59.1,TasyV1R146.1,TasyV1R177.1,TasyV1R183.1,TasyV1R187.1,TasyV1R189.1,CajaV1R39.1,CajaV1R41.1,ChsaV1R25.1,HosaV1R68.1,MimuV1R…
V1R63P1	NW_016107631.1	2407316	2408313	997			Disrupted	CajaV1R39.1,MimuV1R124.1,MimuV1R127.1,MimuV1R128.1,SaboV1R60.1,SaboV1R61.1,TasyV1R184.1,TasyV1R201.1,TasyV1R22.1,ChsaV1R24.1,MafaV1R75.1,MamuV1R50.1,RhroV1R51.1,SaboV1R15.1,SaboV1R58.1,SaboV1R59.1,SaboV1R63.1,TasyV1R179.1,TasyV1R55.1
V1R66P	NW_016107505.1	938979	939978	999			Disrupted	HosaV1R76.1,PoabV1R82.1,SaboV1R52.1,SaboV1R66.1,TasyV1R210.1,MimuV1R189.1,MimuV1R192.1,MimuV1R273.1
V1R67P	NW_016107505.1	904348	905141	793			Disrupted	SaboV1R67.1
V1R67P1	NW_016107594.1	3445904	3446745	841			Disrupted	CajaV1R93.1,CajaV1R94.1,SaboV1R40.1,SaboV1R42.1
V1R69P	NW_016108233.1	311708	312710	1002			Disrupted	MimuV1R165.1,NoleV1R4.1,CajaV1R51.1,ChsaV1R41.1,GogoV1R80.1,HosaV1R118.1,MafaV1R27.1,MamuV1R87.1,MimuV1R157.1,MimuV1R163.1,MimuV1R171.1,OtgaV1R65.1,PapaV1R25.1,PatrV1R22.1,PoabV1R141.1,RhroV1R3.1,SaboV1R69.1
V1R70P	NW_016108233.1	315194	316144	950			Disrupted	MimuV1R151.1,MimuV1R153.1,MimuV1R155.1,MimuV1R158.1,MimuV1R161.1,MimuV1R162.1,MimuV1R164.1,MimuV1R166.1,MimuV1R168.1,MimuV1R170.1,OtgaV1R72.1,ChsaV1R42.1,ChsaV1R43.1,GogoV1R78.1,GogoV1R79.1,HosaV1R116.1,HosaV1R117.1,MafaV1R28.1,MimuV1R177.1,NoleV1R3.1,NoleV1R48.1,OtgaV1R15.1,PapaV1R23.1,PapaV1R24.1,PatrV1R20.1,PatrV1R21.1,PoabV1R140.1,RhroV1R1.1,RhroV1R2.1,SaboV1R70.1
V1R74P	NW_016107720.1	1769285	1770916	1631			Disrupted	CajaV1R10.1,CajaV1R9.1,SaboV1R74.1
V1R77P	NW_016107662.1	209646	210380	734			Truncated	CajaV1R77.1,CajaV1R81.1,GogoV1R1.1,MafaV1R103.1,MamuV1R24.1,NoleV1R103.1,NoleV1R134.1,NoleV1R37.1,NoleV1R38.1,PatrV1R145.1,PoabV1R101.1,PoabV1R102.1,PoabV1R103.1,PoabV1R105.1,PoabV1R106.1,PoabV1R112.1,PoabV1R116.1,PoabV1R121.1,PoabV1R187.1,PoabV1R191.1,PoabV1R192.1,PoabV1R195.1,PoabV1R197.1,PoabV1R198.1,PoabV1R98.1
V1R90P	NW_016107345.1	10243723	10245562	1839			Disrupted	CajaV1R67.1,CajaV1R78.1,CajaV1R91.1,ChsaV1R62.1,GogoV1R104.1,GogoV1R23.1,GogoV1R24.1,HosaV1R162.1,HosaV1R41.1,MafaV1R97.1,MamuV1R72.1,MimuV1R216.1,NoleV1R99.1,PapaV1R120.1,PapaV1R132.1,PapaV1R75.1,PatrV1R138.1,PatrV1R90.1,PoabV1R201.1,RhroV1R18.1,RhroV1R94.1,SaboV1R34.1
V1R93P	NW_016108107.1	323161	323978	817			Disrupted	CajaV1R93.1,CajaV1R94.1,SaboV1R42.1
V2R1P	NW_016107340.1	5750158	5764141	13983			Disrupted
