## Supplementary material for "Genetic and behavioural repertoires support olfactory communication in wild capuchin monkeys": S Table 3.xlsx

### Sheet: Final_NRs_newNames
S Table 3: List of identified neutral references in capuchin genome
NR Names	Scaffold	Start	End	length
NR1	NW_016107330.1	4908333	4909700	1390
NR2	NW_016107357.1	1592458	1598411	3939
NR3	NW_016107390.1	3507481	3508662	1216
NR4	NW_016107354.1	12672264	12673408	1173
NR5	NW_016107460.1	6933865	6935065	1208
NR6	NW_016107522.1	1533533	1535065	1606
NR7	NW_016107995.1	530531	538110	1918
NR8	NW_016107841.1	180253	181401	1169
NR9	NW_016107841.1	106888	110035	3284
NR10	NW_016107841.1	30666	31887	1237
NR11	NW_016107454.1	3115855	3117091	1323
NR12	NW_016107454.1	3870029	3872250	1200
NR13	NW_016107454.1	3893204	3894312	1131
NR14	NW_016107432.1	3378628	3381482	2939
NR15	NW_016107355.1	4069749	4070751	1014
NR16	NW_016107925.1	214202	219183	2212
NR17	NW_016107326.1	138698	143792	3461
NR18	NW_016107326.1	1230405	1231719	1323
NR19	NW_016107326.1	1402043	1404851	1240
NR20	NW_016107326.1	2079513	2080611	1120
NR21	NW_016107361.1	7305857	7307106	1258
NR22	NW_016107695.1	848969	850284	1332
NR23	NW_016107480.1	261664	262672	1020
NR24	NW_016107938.1	30510	34293	3843
NR25	NW_016107431.1	1709768	1714297	2672
NR26	NW_016107335.1	3223167	3224286	1152
NR27	NW_016107335.1	3168064	3170693	1072
NR28	NW_016107664.1	2005197	2006652	1458
NR29	NW_016107825.1	551634	554899	1977
NR30	NW_016107341.1	7536357	7538152	1819
NR31	NW_016107584.1	677121	678784	1674
NR32	NW_016107422.1	4197221	4221912	5661
NR33	NW_016107422.1	4084325	4090343	6105
NR34	NW_016107422.1	3884228	3887101	2908
NR35	NW_016107810.1	77916	79603	1708
NR36	NW_016108022.1	559732	563363	2162
NR37	NW_016107606.1	526422	527771	1408
NR38	NW_016107329.1	4444697	4448495	3884
NR39	NW_016107329.1	4629529	4631880	2372
NR40	NW_016107329.1	7935202	7936499	1321
NR41	NW_016107329.1	10435353	10437242	1910
NR42	NW_016107329.1	10448752	10464968	2346
NR43	NW_016107499.1	2980699	2982629	1984
NR44	NW_016107367.1	2376114	2377699	1619
NR45	NW_016107349.1	3717364	3719029	1695
NR46	NW_016107359.1	3403188	3405157	2038
NR47	NW_016107334.1	5446522	5448210	1699
NR48	NW_016107334.1	6642489	6652624	4716
NR49	NW_016107334.1	8220421	8221689	1273
NR50	NW_016107452.1	2364230	2365612	1396
NR51	NW_016107474.1	3181435	3182730	1357
NR52	NW_016107474.1	3184318	3185513	1266
NR53	NW_016107474.1	4610884	4612381	1521
NR54	NW_016107833.1	921978	923431	1460
NR55	NW_016107477.1	1514770	1516191	1447
NR56	NW_016107364.1	6681258	6685122	1841
NR57	NW_016107639.1	419571	434442	3060
NR58	NW_016107639.1	420397	424758	2531
NR59	NW_016107639.1	1147187	1159512	1664
NR60	NW_016107639.1	1169978	1172417	1215
NR61	NW_016107790.1	799954	801762	1835
NR62	NW_016107710.1	153906	155091	1216
NR63	NW_016107453.1	2129559	2130721	1166
NR64	NW_016107374.1	2276280	2277990	1758
