## Supplementary material for "Genetic and behavioural repertoires support olfactory communication in wild capuchin monkeys": S Table 5.xlsx

### Sheet: Sheet1
Supplementary Table 5: Estimates from a GLMM and LRT assessing the effect of categorical season (rainy/dry) on daily behavioural rates (count/hour). The GLMM reference level is the rainy season. Significant p-values are bolded and season of greatest occurrence is noted, for behaviors where significant seasonality is detected.
Behavior		GLMM				LRT
		Intercept	Intercept SE	Season Estimate	Season SE	χ²	df	p-value	Seasonality
		Estimate
Scent marking (putative signalling)	Urinate	-1.191	0.108	1.152	0.017	79.017	1	< 0.001	Rainy
	Standard	0.713	0.056	-0.281	0.021	208.46	1	< 0.001	Dry
	urine wash
	Vigorous	-1.938	0.21	-0.088	0.044	4.152	1	0.042	Rainy
	urine wash
	Head rub on substrate	-1.755	0.135	0.078	0.02	14.389	1	< 0.001	Rainy
Anointing with environmental odours	Fur rub auto	-2.232	0.33	-0.01	0.057	0.033	1	0.855	-
(putative signalling)	Fur rub affiliative	-1.659	0.348	-0.066	0.06	1.121	1	0.29	-
Urine	Sniff urine	-3.332	0.277	-0.039	0.058	0.476	1	0.49	-
and substrate chemosensory investigation (putative receiving)	Lick urine	-4.796	0.536	0.114	0.074	2.269	1	0.132	-
	Flehmen	-6.625	1.262	-0.01	0.244	0.002	1	0.966	-
	response urine
	Sniff location	-1.069	0.112	0.043	0.018	5.622	1	0.018	Rainy
	Lick location	-	-	-	-	-	-	-	-
Auto	Face rub auto	-3.096	0.319	-0.049	0.065	0.572	1	0.449	-
body odour investigation (putative receiving)	Hand suck auto	-	-	-	-	-	-	-	-
	Suck body	-2.276	0.394	-0.161	0.089	3.14	1	0.076	-
	part auto
	Sniff body	-4.658	0.731	0.006	1.148	0.001	1	0.97	-
	part auto
	Anogenital	0.346	0.084	0.005	0.015	0.125	1	0.724	-
	groom auto
Conspecific	Face rub affiliative	-4.682	0.516	-0.163	0.173	1.264	1	0.261	-
body odour investigation (putative receiving)	Hand-face affiliative	-3.681	0.532	-0.09	0.114	0.654	1	0.419	-
	Hand suck affiliative	-3.211	0.675	-0.147	0.154	0.965	1	0.326	-
	Sniff body	-	-	-	-	-	-	-	-
	part affiliative
	Suck body	-	-	-	-	-	-	-	-
	part affiliative
	Anogenital	-	-	-	-	-	-	-	-
	groom affiliative
Other	Wind catching	0.437	0.134	-4.17	0.049	88.989	1	<0.001	Dry
(putative receiving)
